# Resolution of ring chromosomes, Robertsonian translocations, and complex structural variants from long-read sequencing and telomere-to-telomere assembly

**DOI:** 10.1101/2023.09.07.555775

**Authors:** Yulia Mostovoy, Philip M. Boone, Yongqing Huang, Kiran V. Garimella, Kar-Tong Tan, Bianca E. Russell, Monica Salani, Benjamin Curall, Diane Lucente, Tera Bowers, Tim DeSmet, Stacey Gabriel, Cynthia C. Morton, Matthew Meyerson, James Gusella, Fabiola Quintero-Rivera, Harrison Brand, Michael E. Talkowski

**Affiliations:** Center for Genomic Medicine, Massachusetts General Hospital, Boston, MA; Program in Medical and Population Genetics, Broad Institute of MIT and Harvard, Cambridge, MA; Department of Neurology, Massachusetts General Hospital and Harvard Medical School, Boston, MA; Division of Genetics and Genomics, Boston Children’s Hospital, Boston, MA; Data Sciences Platform, Broad Institute of MIT and Harvard, Cambridge, MA; Department of Medical Oncology, Dana-Farber Cancer Institute, Boston, MA 02215, USA; Cancer Program, Broad Institute of MIT and Harvard, Cambridge, MA 02142, USA; Division of Genetics, Department of Pediatrics, University of California Los Angeles, Los Angeles, CA; Genomics Platform, Broad Institute of MIT and Harvard, Cambridge, MA; Division of Obstetrics and Gynecology, Brigham and Women’s Hospital, Boston, MA; Department of Genetics, Harvard Medical School, Boston, MA; Departments of Pathology, Laboratory Medicine, and Pediatrics, Division of Genetic and Genomic Medicine, University of California Irvine, Irvine, CA; Pediatric Surgery Research Laboratory, Department of Pediatrics, Boston, MA; Stanley Center for Psychiatric Research, Broad Institute of MIT and Harvard, Cambridge, MA

**Keywords:** Telomere-to-telomere, ring chromosome, Robertsonian translocation, acrocentric p-arm, long-read sequencing, inversion

## Abstract

The capacity to resolve structural variants (SVs) at sequence resolution in highly repetitive genomic regions has long been intractable. Consequently, the properties, origins, and functional effects of multiple classes of complex rearrangement are unknown. To resolve these challenges, we leveraged recent technical milestones: 1) Oxford-Nanopore (ONT) sequencing; 2) the gapless Telomere-to-Telomere (T2T) genome assembly; and 3) a novel tool to discover large-scale rearrangements from long-reads. We applied these technologies across 13 patients with ring chromosomes, Robertsonian translocations, and complex balanced SVs that were unresolved by short-read sequencing. We resolved 10 of 13 events, including ring chromosomes, the complex SVs, and a Robertsonian translocation. Multiple breakpoints were localized to highly repetitive regions inaccessible to short-read alignment, such as acrocentric p-arms, ribosomal DNA arrays, and telomeric repeats, and involved complex structures such as a deletion-inversion and interchromosomal dispersed duplications. We also leveraged ONT native methylation detection to discover phased differential methylation in a gene promoter proximal to a ring fusion site, suggesting a long-range positional effect with heterochromatin spreading. Breakpoint sequences were consistent with common mechanisms of SV formation, including microhomology-mediated mechanisms, non-homologous end-joining, and non-allelic homologous recombination. These methods provide some of the first glimpses into the sequence resolution of ring chromosomes and Robertsonian translocations and illuminate the structural diversity of chromosomal rearrangements with implications for molecular diagnosis and genome biology.

**Highlights:**

- Cryptic rearrangements revealed in repetitive and previously inaccessible regions
- Aligning long-reads to telomere-to-telomere assembly enabled breakpoint discovery
- First sequence resolution of a Robertsonian translocation breakpoint
- Haplotype-specific methylation changes associated with ring formation

**Graphical abstract:** 
