## Supplemental Table 4 for "Resolution of ring chromosomes, Robertsonian translocations, and complex structural variants from long-read sequencing and telomere-to-telomere assembly"

### Sheet: Sheet1
Sample	Karyotype (abbreviated)	Chrom	Start	End	Length	Num CpG	Mean Methy1	Mean Methy2	Diff Methyl	Area Stat	Gene/ annotation	Distance (bp) from nearest breakpoint	Segment (see Fig. 1,3)
DGAP154	46,X,t(X;17)	chrX	105048164	105048873	710	47	0.73	0.05	0.68	841.09	RADX	91452	4
		chrX	105554787	105555257	471	33	0.72	0.04	0.68	544.31	RBM41	598075	4
		chrX	105642587	105642652	66	9	0.06	0.58	-0.52	-125.13	NUP62CL	685875	4
		chrX	122042697	122043796	1100	82	0.77	0.06	0.71	1721.52	THOC2	114969	4
NA21885	46,XY,r(15)	chr15	95725795	95727242	1448	129	0.05	0.84	-0.79	-4089.47	ARRDC4	26662	5
NA10284	46,XY,r(17)	chr17	386248	386765	518	32	0.827242	0.129025	0.7	641.44	AC015853.2	339116	2
NA06047	46,XY,r(17)	chr17	83625209	83625306	98	7	0.880875	0.339555	0.54	97.49	FN3K	651591	3
